# CryoTransformer: A Transformer Model for Picking Protein Particles from Cryo-EM Micrographs

**DOI:** 10.1101/2023.10.19.563155

**Authors:** Ashwin Dhakal, Rajan Gyawali, Liguo Wang, Jianlin Cheng

**Affiliations:** Department of Electrical Engineering and Computer Science, University of Missouri, Columbia, MO 65211, USA; NextGen Precision Health, University of Missouri, Columbia, Columbia, MO 65211, USA; Laboratory for BioMolecular Structure (LBMS), Brookhaven National Laboratory, Upton, NY 11973, USA

**Author notes:** Corresponding author: Jianlin Cheng.

## Abstract

Cryo-electron microscopy (cryo-EM) is a powerful technique for determining the structures of large protein complexes. Picking single protein particles from cryo-EM micrographs (images) is a crucial step in reconstructing protein structures from them. However, the widely used template-based particle picking process requires some manual particle picking and is labor-intensive and time-consuming. Though machine learning and artificial intelligence (AI) can potentially automate particle picking, the current AI methods pick particles with low precision or low recall. The erroneously picked particles can severely reduce the quality of reconstructed protein structures, especially for the micrographs with low signal-to-noise (SNR) ratios. To address these shortcomings, we devised CryoTransformer based on transformers, residual networks, and image processing techniques to accurately pick protein particles from cryo-EM micrographs. CryoTransformer was trained and tested on the largest labelled cryo-EM protein particle dataset - CryoPPP. It outperforms the current state-of-the-art machine learning methods of particle picking in terms of the resolution of 3D density maps reconstructed from the picked particles as well as F1-score and is poised to facilitate the automation of the cryo-EM protein particle picking.
