## Supplementary File for "CryoTransformer: A Transformer Model for Picking Protein Particles from Cryo-EM Micrographs"

### Sheet: Sheet1
Supplementary Table S1: Data statistics used for independent Testing sourced from EMPIAR repository
SN	EMPIAR ID	Type of Protein	Source Organism	Micrograph Size	Total Structure Weight (kDa)	Number of Micrographs
1	10081	Transport Protein	Homo sapiens	(3710, 3838)	298.57	997
2	10532	Viral Protein	Influenza A virus subtype H3N2	(4096, 4096)	191.76	1556
3	10093	Membrane Protein	Drosophila melanogaster	(3838, 3710)	779.4	1873
4	10345	Signaling Protein	Mus musculus	(3838, 3710)	244.68	1644
		Total Micrographs				6070
Supplementary Table S2: Data statistics used for independent Testing sourced from CryoPPP dataset (* Theoretical weight)
SN	EMPIAR ID	Type of Protein	Source Organism	Micrograph Size	Total Structure Weight (kDa)	Number of Micrographs
1	10017	β -galactosidase	Escherichia coli K-12	(4096, 4096)	450*	84
2	10081	Transport Protein	Homo sapiens	(3710, 3838)	298.57	300
3	10093	Membrane Protein	Drosophila melanogaster	(3838, 3710)	779.4	295
4	10345	Signaling Protein	Mus musculus	(3838, 3710)	244.68	295
5	10532	Viral Protein	Influenza A virus subtype H3N2	(4096, 4096)	191.76	300
6	11056	Transport Protein	Mus musculus	(5760, 4092)	88.94	305
		Total Micrographs				1579
Supplementary Table S3: Detailed results of three trials for Comparison of CryoTransformer against CrYOLO and Topaz’s performance in terms of 3D resolution and picked particles count using micrographs from EMPIAR repository
EMPIAR ID	Number of Micrographs	Resolution Deposited in EMPIAR resource	CrYOLO								Topaz								CryoTransformer
			Without Select 2D				With Select 2D				Without Select 2D				With Select 2D				Without Select 2D				With Select 2D
			Resolution for 3 Trials (A)			Number of Particles	Resolution for 3 Trials (A)			Number of Particles	Resolution for 3 Trials (A)			Number of Particles	Resolution for 3 Trials (A)			Number of Particles	Resolution for 3 Trials (A)			Number of Particles	Resolution for 3 Trials (A)			Number of Particles
			1	2	3		1	2	3		1	2	3		1	2	3		1	2	3		1	2	3
10081	997	3.5	7.45	7.59	7.56	59559	6.39	6.51	6.75	32472	6.34	6.39	6.06	383558	4.21	4.25	4.19	148378	5.66	5.37	4.89	293980	4.21	4.17	4.15	147662
10532	1556	2.9	8.59	8.58	8.34	62732	7.82	7.93	7.9	16079	3.97	4.41	4.12	1574179	3.37	3.27	3.41	260266	3.86	3.87	3.89	764215	3.21	3.23	3.35	259757
10093	1873	3.55	6.26	6.28	6	53482	5.57	5.82	5.87	40374	4.75	4.72	5.03	791064	4.37	4.44	4.71	359619	6.22	6.2	6.11	596192	5.03	5.01	4.65	204355
10345	1644	3.51	7.59	7.27	7.61	19836	6.06	6.59	7.92	5377	3.5	3.5	3.51	396882	3.92	3.52	3.47	155023	5.22	5.39	5.25	182397	3.51	3.45	3.48	111375
Supplementary Table S4: Comparison of CryoTransformer with crYOLO and Topaz’s performance in terms of 3D resolution and picked particles count using test micrographs from train-valid-test split
EMPIAR ID	Number of Micrographs	Number of Protein Particles			3D Resolution (Å)
		CrYOLO	Topaz	CryoTransformer	CrYOLO	Topaz	CryoTransformer
10852	33	64737	27891	19479	7.13	8.93	5.47
10184	21	26947	25743	12167	6.49	6.83	6.32
10240	24	1993	11979	10245	18.35	9.72	9.69
10816	25	1700	1898	10973	19.57	16.91	14.12
10671	23	45456	6775	13346	7.93	5.02	4.92
10005	3	706	1411	1516	6.48	6.38	6.46
10291	25	13505	36288	13038	8.7	9.6	8.5
10387	24	655	37859	13028	22.29	9.29	7.9
10406	19	2599	23784	3675	4.94	4.55	4.29
11183	25	19001	28195	13689	14.55	7.53	9.33
10737	17	2599	12025	7236	6.21	10.35	5.84
	Supplementary Figure S1: Box and whisker plot showing the distribution of Defocus Values of the training data used in CryoTransformer across different EMPIAR IDs. The central line denotes the defocus value, while the box signifies the interquartile range (IQR). The whiskers extend to encompass values that are 1.5 times the IQR above and below, encompassing the highest and lowest values. Any data …
